# immgenT: A Comprehensive Reference of Convergent T-cell States in the Mouse

**DOI:** 10.64898/2026.01.30.702892

**Authors:** Ian Magill, Odhran Casey, Dania Mallah, Siba Smarak Panigrahi, Leon Zhou, Olga Barreiro, Derek Bangs, Gavyn Chern Wei Bee, Samantha Borys, Josh Choi, Can Ergen-Mehr, Enxhi Ferraj, Maurizio Fiusco, Antoine Freuchet, Giovanni Galletti, Anna-Maria Globig, Taylor Heim, Charlotte Imianowski, Rocky Lai, Zhitao Liang, Andrea Lebron Figueroa, Erin D. Lucas, Julia Merkenschlager, Kevin Osum, Shannelle P. Reilly, Tomoyo Shinkawa, Claire E. Thefaine, Eric S. Weiss, Liang Yang, Shanshan Zhang, Andre L. Zorzetto-Fernandes, Josh D. Croteau, Maria-Luisa Alegre, Samuel M. Behar, Remy Bosselut, Laurent Brossay, Ken Cadwell, Alexander Chervonsky, Laurent Gapin, Sara E. Hamilton, Jun R. Huh, Iliyan D. Iliev, Bana Jabri, Steve Jameson, Marc K. Jenkins, Susan M. Kaech, Daniel H. Kaplan, Vijay Kuchroo, Michel Nussenzweig, Marion Pepper, David A. Sinclair, Stefani Spranger, Michael Starnbach, Matthew Stephens, Ulrich von Andrian, Nir Yosef, Joonsoo Kang, Mitch Kronenberg, Ananda Goldrath, Maria Brbić, Christophe Benoist, David Zemmour, the immgenT Project

**Author notes:** **Address correspondence to:** David Zemmour, MD, PhD 927 East 57th St, Chicago, IL 60637.

## Abstract

The immgenT collaborative project generated a comprehensive molecular atlas of T cells spanning virtually all mouse organs and disease states, profiling ∼800,000 cells from 750 samples with RNA, 128-plex surface protein, and αβTCR sequence. Applying a deep generative model to joint RNA and protein data defined the landscape of T-cell states organized into eight lineages and 107 robust clusters, integrating similar cells from different contexts, and resolving prior nomenclatures. Analysis of effector molecules, transcription factors and modules showed that both immunological functions and regulatory programs are shared across cell states. This framework provides a stable, reusable reference, demonstrated by computationally integrating 16 external datasets from diverse biological contexts. A set of public web tools supports browsing of these data and mapping of any dataset onto the immgenT framework. These results propose a molecular classification of T cells organized around a set of shared states reused across immunological contexts.
