## Extended Data Table 4_citeseq_qc for "immgenT: A Comprehensive Reference of Convergent T-cell States in the Mouse"

Extended Data Table 4. Quality control metrics for the CITEseq panel
protein	gene	spearman	RNA_mean	RNA_min	RNA_max	protein_mean	protein_min	protein_max	RNA_protein_slope
B220	Cd19	0.652173913	0.000228008	1.01E-05	0.000444369	1.38E-02	9.30E-04	2.71E-02	0.811026704
BTLA.CD272	Btla	0.711897873	4.58E-05	2.91E-07	0.000720734	1.81E-03	4.20E-04	6.46E-03	0.293745245
CD103	Itgae	0.899564071	0.000123706	5.85E-07	0.0012336	1.15E-02	2.24E-03	8.62E-02	0.504061499
CD11A	Itgal	0.693821784	0.000147834	5.33E-06	0.000971445	2.09E-02	8.07E-04	8.44E-02	0.768997842
CD138	Sdc1	0.349977585	5.85E-06	2.37E-07	0.000178583	2.06E-03	8.03E-04	1.19E-02	0.094224427
CD155.PVR	Pvr	0.465525583	1.12E-05	9.24E-07	0.000106824	1.94E-03	4.01E-04	8.48E-03	0.411846887
CD160	Cd160	0.594036238	0.000123188	2.50E-06	0.001127982	3.92E-03	1.34E-03	3.51E-02	0.240763649
CD19	Cd19	0.52740518	0.000228008	1.01E-05	0.000444369	9.75E-03	4.96E-04	1.92E-02	0.841470468
CD2	Cd2	0.29109195	0.000392023	4.28E-06	0.00122974	2.08E-02	8.51E-04	5.62E-02	0.578474388
CD24	Cd24a	0.630133848	3.46E-05	2.80E-07	0.00072838	5.04E-03	1.67E-04	5.27E-02	0.530757617
CD27	Cd27	0.542916086	0.00016725	1.25E-05	0.000971445	6.72E-03	1.39E-03	3.80E-02	0.556485996
CD29	Itgb1	0.629125333	0.000244014	2.63E-05	0.001470607	7.92E-03	2.16E-03	9.31E-02	0.409547253
CD31	Pecam1	0.737870475	7.46E-05	3.65E-06	0.000686913	7.99E-03	1.54E-03	2.26E-02	0.491107483
CD34	Cd34	0.383068	2.05E-06	2.20E-07	1.95E-05	3.68E-04	1.89E-04	1.02E-03	0.081923916
CD38	Cd38	0.867460928	3.94E-05	2.39E-07	0.000190329	1.91E-02	5.24E-04	1.11E-01	0.690747621
CD39	Entpd1	0.786271761	2.92E-05	4.62E-07	0.000475611	3.42E-03	6.05E-04	2.57E-02	0.434538335
CD4	Cd4	0.649245814	0.000114378	5.05E-07	0.000971445	2.30E-02	8.06E-04	8.86E-02	0.656651503
CD44	Cd44	0.439612831	0.00013341	1.61E-05	0.000529786	3.09E-02	1.50E-03	1.96E-01	0.594243409
CD45.2	Ptprc	-0.073338688	0.000923033	0.00012222	0.005342499	2.94E-02	2.21E-03	7.31E-01	0.007632906
CD49B	Itga2	0.663493521	9.07E-06	4.92E-07	0.000297454	4.23E-03	6.38E-04	1.31E-01	0.472835219
CD5	Cd5	0.708359467	0.000231355	5.62E-07	0.000951122	6.40E-02	8.93E-04	2.35E-01	0.690543122
CD55.DAF	Cd55	0.882700922	3.99E-05	6.88E-07	0.000351315	1.62E-02	8.92E-04	9.01E-02	0.694710199
CD62L	Sell	0.865372675	0.000187723	4.84E-07	0.000951122	1.29E-02	1.81E-04	1.24E-01	0.832436372
CD73.5NTD	Nt5e	0.88238984	5.40E-05	2.84E-07	0.000971445	2.46E-02	2.35E-03	1.29E-01	0.736076225
CD80	Cd80	0.453040373	5.45E-06	2.28E-07	7.08E-05	2.75E-03	6.48E-04	1.10E-02	0.219943978
CD86	Cd86	0.555476881	1.82E-05	6.35E-07	0.000323515	4.46E-03	6.06E-04	2.87E-02	0.43164739
CD8A	Cd8a	0.78693823	0.000385007	9.20E-07	0.002365364	2.62E-02	1.10E-03	1.60E-01	0.632844004
CD8B	Cd8b1	0.883836903	0.000380961	3.10E-06	0.002029423	2.64E-02	5.96E-04	1.23E-01	0.773461768
FR4	Izumo1r	0.836465284	0.000121494	6.74E-07	0.001274921	6.44E-03	7.87E-04	4.96E-02	0.562201609
GITR.CD357	Tnfrsf18	0.553498666	0.000162593	9.49E-06	0.000987187	4.02E-03	1.61E-04	2.73E-02	0.506688933
GR1-LY6G-LY6C1-LY6C2	Ly6g	0.562523326	9.83E-06	2.24E-07	0.000347671	2.46E-03	2.06E-04	3.10E-02	0.41437869
ICAM1	Icam1	0.666287462	7.49E-05	8.79E-06	0.000456057	4.39E-03	4.91E-04	1.95E-02	0.568446984
ICOS.CD278	Icos	0.744127476	0.000202923	9.25E-07	0.001902145	3.83E-03	2.34E-04	2.66E-02	0.496986937
IL7RA.CD127	Il7r	0.496170728	0.000390707	3.16E-06	0.002377656	5.67E-03	9.93E-04	2.60E-02	0.261500238
ITA4.CD49D	Itga4	0.633162061	0.000255418	2.10E-06	0.00148012	7.72E-03	1.39E-03	6.62E-02	0.437342955
ITAM.CD11B	Itgam	0.617806329	3.46E-06	2.28E-07	6.59E-05	3.47E-03	4.74E-04	4.57E-02	0.548429725
ITAX.CD11C	Itgax	0.766701159	2.56E-05	3.07E-06	0.00049344	1.80E-03	2.57E-04	1.05E-02	0.574135807
KLRG1	Klrg1	0.644730845	7.41E-05	1.01E-05	0.000909492	4.56E-03	7.08E-04	3.40E-02	0.612392251
LY108	Slamf6	0.431704267	9.71E-05	1.63E-06	0.000792619	2.70E-03	4.46E-04	1.06E-01	0.326587065
LY49A	Klra1	0.783699039	2.09E-05	2.39E-07	0.000115563	3.81E-03	3.06E-04	2.57E-02	0.471572672
CD45RB
CD45.1
THY1.1.CD90.1
Isotype.Hamster.IgG
Isotype.Mouse.IgG1k
Isotype.Mouse.IgG2ak
Isotype.Mouse.IgG2bk
Isotype.Rat.IgG1bk
Isotype.Rat.IgG1bl
Isotype.Rat.IgG2ak
Isotype.Rat.IgG2bk
Isotype.Rat.IgG2ck
TER119
NEUROPILIN1.CD304	Nrp1	0.654905483	2.85E-05	2.80E-07	0.000317107	3.04E-03	6.51E-04	1.38E-02	0.299948827
SCA1	Ly6a	0.797765319	0.000534803	6.50E-07	0.003978002	1.03E-02	2.97E-04	7.57E-02	0.606174104
SLAM.CD150	Slamf1	0.671809458	4.28E-05	2.40E-06	0.000279674	5.82E-03	1.42E-03	3.02E-02	0.399531075
TCRGD	Trgc1,Trgc3,Trgc2,Trgc4,Trdc	0.618751694	0.000111129	3.01E-05	0.000413927	7.77E-03	1.83E-03	4.99E-02	0.616326451
TCRVA2	Trav14-2,Trav14-3,Trav14d-1,Trav14n-2,Trav14n-3,Trav14d-3-dv8,Trav14-1	0.597502861	1.32E-05	4.67E-07	0.000152088	6.69E-03	6.53E-04	3.08E-02	0.224274643
TCRVG2	Trgv4	0.556258365	2.61E-05	3.21E-07	0.000294337	1.17E-03	2.06E-04	1.30E-02	0.177626068
TCRVG3	Trgv5	0.912910619	0.000306091	3.53E-05	0.001210182	4.60E-03	6.79E-04	1.66E-02	0.89908568
THY1.2	Thy1	0.372132041	0.000635002	6.49E-06	0.001848221	1.06E-01	4.16E-04	4.37E-01	0.480661319
BST2.PDCA1.CD317	Bst2	0.291705285	0.000151681	1.44E-05	0.001092996	1.25E-03	3.31E-04	8.39E-03	0.234709576
CD20	Ms4a1	0.3602537	0.000576888	3.05E-05	0.000938826	4.60E-03	1.86E-03	7.03E-03	0.275757155
CD200	Cd200	0.585746195	2.38E-05	7.91E-07	0.000634115	2.86E-03	1.05E-03	1.40E-02	0.291275562
CD200R	Cd200r1	0.418900077	3.42E-05	2.39E-07	0.000307483	3.71E-03	9.44E-04	3.18E-02	0.255803497
CD226.DNAM1	Cd226	0.366446136	0.000115103	7.28E-07	0.000594807	3.90E-03	4.88E-04	1.48E-02	0.354690349
CD43	Spn	0.419519349	8.89E-05	1.97E-05	0.000485773	1.14E-02	2.19E-03	3.72E-02	0.488060057
CD48	Cd48	0.216126716	0.000237464	9.49E-06	0.00148012	4.58E-02	1.01E-02	2.08E-01	0.165949217
CD49A	Itga1	0.674199622	4.84E-05	2.45E-07	0.000561844	1.96E-03	3.96E-04	2.27E-02	0.234333894
CD61	Itgb3	0.478114373	3.39E-05	3.06E-06	0.000240311	6.81E-03	2.54E-03	1.76E-02	0.198428088
CD69	Cd69	0.398818452	0.00014537	4.14E-06	0.000735692	7.07E-03	1.96E-03	2.38E-02	0.2503209
CD9	Cd9	0.356769296	6.37E-05	6.31E-06	0.000760999	5.27E-03	6.71E-04	2.51E-02	0.41645211
CD94	Klrd1	0.504420528	0.000247919	5.34E-07	0.001725088	1.37E-03	1.74E-04	1.31E-02	0.333233161
CXCR5	Cxcr5	0.316779995	1.99E-05	2.93E-07	0.000485773	8.07E-04	1.80E-04	1.77E-02	0.187768741
F480	Adgre1	0.247821998	2.78E-06	2.04E-07	0.000184115	1.69E-03	5.56E-04	8.56E-03	0.065997642
FAS.CD95	Fas	0.29758921	3.77E-05	2.30E-06	0.000366602	3.03E-03	9.38E-04	1.64E-02	0.233187702
FCERA	Fcer1a	0.180623974	3.62E-06	2.37E-07	4.58E-05	1.07E-03	6.44E-04	1.70E-03	0.012930978
I.A-I.E	H2-Ab1,H2-Eb1	0.853722885	0.001096622	0.000100226	0.002738228	6.07E-02	1.97E-03	1.54E-01	0.705386085
IL2RA.CD25	Il2ra	0.331931015	5.66E-05	3.75E-07	0.000584295	1.01E-03	1.30E-04	2.09E-02	0.282693852
ITA6.CD49F	Itga6	0.197925393	3.98E-05	2.40E-06	0.000323515	5.99E-03	5.07E-04	8.21E-02	0.247111846
ITB7	Itgb7	-0.059262858	0.000305095	2.47E-06	0.001649358	1.84E-02	1.12E-03	1.52E-01	0.035986667
KIT	Kit	0.607107257	3.32E-05	2.78E-07	0.00049664	2.24E-03	7.05E-04	2.57E-02	0.197360077
LY6C1-LY6C2	Ly6c1	0.31823746	4.87E-05	2.63E-07	0.000375098	2.49E-02	1.40E-03	9.90E-02	0.236494471
LY6G	Ly6g	0.482707858	9.83E-06	2.24E-07	0.000347671	3.40E-04	1.33E-04	1.28E-03	0.135675176
PDCD1.PD1.CD279	Pdcd1	0.46101235	0.000101244	7.12E-07	0.001457118	3.57E-03	5.95E-04	2.53E-02	0.218700813
TCRB	Trbc1,Trbc2	0.046406124	0.000236281	5.10E-05	0.001275025	7.95E-03	1.07E-03	2.35E-02	0.050798309
TCRVB5.1-TCRVB5.2	Trbv12-1,Trbv12-2	0.470602615	9.21E-05	7.89E-06	0.001760872	2.98E-03	3.93E-04	1.41E-02	0.248898255
TCRVB8.1-TCRVB8.2	Trbv12-2,Trbv13-2,Trbv13-3	0.315262993	0.00011677	6.57E-06	0.000687646	1.37E-03	3.13E-04	5.44E-03	0.187474521
TCRVG1.1	Trgv1	0.478012756	3.23E-05	3.21E-07	0.000281699	3.36E-03	1.03E-03	1.04E-02	0.096610862
CD16-CD32	Fcgr2b,Fcgr3	0.13190128	9.23E-06	2.11E-07	0.00015665	1.33E-03	5.43E-04	1.27E-02	0.051727907
CCR2.CD192	Ccr2	0.111549399	5.43E-05	3.75E-07	0.000549853	2.51E-03	5.26E-06	1.52E-02	0.014889033
CCR4.CD194	Ccr4	0.045947888	1.91E-05	2.91E-07	0.000241944	7.74E-04	5.78E-07	3.17E-03	0.04279305
CCR6	Ccr6	0.190807473	1.77E-05	2.37E-07	0.000187127	1.02E-03	2.13E-07	4.32E-03	0.061193933
CCR7	Ccr7	0.109858519	0.000289958	1.28E-06	0.002259232	1.34E-03	1.87E-07	7.53E-03	0.001489603
CCR8	Ccr8	-0.020852288	3.09E-05	2.64E-07	0.001426634	1.62E-03	2.27E-07	2.29E-02	0.042582718
CD120B	Tnfrsf1b	0.352236923	7.64E-05	5.68E-06	0.000390831	3.10E-03	8.68E-04	8.91E-03	0.122858396
CD137	Tnfrsf9	-0.015875488	0.000129965	2.56E-06	0.001795625	9.61E-03	3.94E-03	3.18E-02	-0.000244245
CD1D	Cd1d1	0.280450065	2.47E-05	3.73E-06	0.00049344	2.95E-03	9.28E-04	2.50E-02	0.254407584
CD28	Cd28	0.024495986	0.000204506	8.65E-07	0.000960612	8.17E-03	2.24E-03	2.29E-02	0.146952734
CD3	Cd3d,Cd3e,Cd3g	0.093348423	0.001138432	5.33E-05	0.002569319	9.71E-03	3.81E-03	3.94E-02	0.190514364
CD30	Tnfrsf8	0.009230881	3.74E-06	2.37E-07	9.92E-05	2.26E-03	5.00E-07	9.70E-03	0.068961663
CD3E	Cd3e	0.086150803	0.001164736	3.77E-05	0.002824315	4.71E-03	9.25E-07	1.98E-02	0.253925991
CD45	Ptprc	0.083479482	0.000925826	0.00012222	0.005342499	3.15E-02	1.30E-03	1.97E-01	0.068196334
CD81	Cd81	0.275954603	4.48E-05	2.80E-07	0.000720734	1.98E-03	5.14E-04	1.13E-02	0.131096166
CD83	Cd83	0.055356162	3.98E-05	2.84E-07	0.000438528	5.54E-03	4.64E-07	2.03E-02	0.002057454
CX3CR1	Cx3cr1	0.094620435	1.93E-05	2.91E-07	0.000372124	4.61E-03	2.79E-07	3.48E-02	0.078126639
CXCR2	Cxcr2	0.090138479	2.67E-06	2.03E-07	4.05E-05	1.66E-03	5.90E-04	5.98E-03	-0.003620412
CXCR3	Cxcr3	0.284662998	0.000102564	3.10E-07	0.000467793	4.51E-03	1.25E-03	3.40E-02	0.123310225
CXCR6.CD186	Cxcr6	0.46622424	0.000209197	5.18E-07	0.001346779	2.42E-03	9.27E-04	8.00E-03	0.165878097
FASL.CD178	Fasl	0.030962057	7.12E-05	2.84E-07	0.000480523	1.79E-03	7.23E-04	7.11E-03	6.41E-05
HAVCR2	Havcr2	0.547619918	3.67E-05	1.03E-05	0.000216861	5.20E-03	2.24E-03	1.53E-02	0.228046683
HVEM.CD270	Tnfrsf14	0.270871495	8.75E-06	7.63E-07	0.000125351	3.19E-03	1.04E-03	1.09E-02	0.153012048
IL1RL1.ST2	Il1rl1	0.176863181	8.38E-05	3.14E-05	0.000266913	2.47E-03	2.27E-07	6.21E-03	0.284483355
IL21R	Il21r	-0.056520349	0.000184597	1.85E-05	0.001377094	9.14E-04	2.76E-07	3.76E-03	-0.134961814
IL2RB.CD122	Il2rb	0.159546771	0.000302869	7.28E-07	0.001217237	3.18E-03	1.84E-03	7.61E-03	0.030873385
IL4RA.CD124	Il4ra	0.241234087	7.09E-05	1.36E-06	0.000686913	3.51E-03	6.17E-04	1.20E-02	0.133828522
KLRBC-NK1.1	Klrb1c	0.282720108	2.38E-05	2.20E-07	0.000549853	2.03E-03	5.39E-04	1.45E-02	0.060606733
LAG3.CD223	Lag3	0.408407398	5.65E-05	3.88E-07	0.000364946	5.15E-03	2.06E-03	3.94E-02	0.083537054
NKP46	Ncr1	0.064102203	1.47E-05	2.35E-07	0.00044613	1.56E-03	5.77E-04	6.17E-03	0.019877377
OX40.CD134	Tnfrsf4	0.353457982	0.000160301	4.67E-07	0.002970627	1.29E-02	3.68E-03	6.01E-02	0.098886387
P2X7R	P2rx7	0.486193099	4.28E-05	6.74E-07	0.000226696	8.47E-04	1.74E-07	2.82E-03	0.150798185
PD1L1.CD274	Cd274	0.25647029	4.98E-05	7.85E-06	0.000297454	2.51E-03	7.47E-04	1.08E-02	0.190674974
PD1L2.CD273	Pdcd1lg2	0.118614299	3.01E-05	1.11E-06	0.0002425	1.21E-03	3.78E-04	6.48E-03	0.049584314
TCRVA8.3	Trav12-3,Trav12n-3	0.183120592	5.51E-06	2.39E-07	8.22E-05	1.01E-03	4.02E-04	4.21E-03	0.065066815
TCRVA8.3bis	Trav12-3,Trav12n-3	-0.01328946	5.12E-06	2.69E-07	8.22E-05	9.92E-04	1.60E-07	6.22E-03	-0.012614316
TIGIT	Tigit	0.267367798	0.000123075	3.09E-07	0.000992533	5.56E-03	2.33E-03	1.62E-02	0.049408923
TNFRSF25.DR3	Tnfrsf25	0.248723965	3.54E-05	2.84E-07	0.000238532	1.20E-03	3.13E-06	3.64E-03	0.158904293
VISTA	Vsir	-0.041579187	9.43E-05	4.49E-06	0.00062037	4.78E-03	1.16E-03	3.53E-02	-0.009173998
