## Extended Data Table 5_T-RBI for "immgenT: A Comprehensive Reference of Convergent T-cell States in the Mouse"

### Sheet: All_geo_mouse_10x_gse_pmid_tabl
Extended Data Table 5. External datasets integrated with T-RBI and corresponding scores
accession	GEO title	weblink	pubmed_id	paper_title	authors	year	total cells	Chemistry	pct not classified level1 (lineage)	median confidence score level1 (lineage)	pct not classified level2 (cluster)	median confidence score level2 (cluster)	Discovered cluster/cells	Reference	Paper used in
GSE117529	RNA/WES/ATAC/scRNA sequencing of murine melanoma primary and LN metastases	https://www.ncbi.nlm.nih.gov/geo/query/acc.cgi?acc=GSE117529			Reticker-Flynn NE, Engleman EG	2018	13029	Parse	0.000997774	0.9999	0.0356896	0.993038	0	AllT	None
GSE122712	10X single-cell RNASeq profiling of GP33-tetramer+ CD8+ T-cells from mice chronically infected with LCMV Clone 13	https://www.ncbi.nlm.nih.gov/geo/query/acc.cgi?acc=GSE122712	30778252	Subsets of exhausted CD8(+) T cells differentially mediate tumor control and respond to checkpoint blockade.	Miller BC, ...Haining WN	2019	9153	10x Chromium 3' v2	0.000983284	0.999999	0.0407517	0.999932	0	AllT	Cosmology and CD8
GSE129030	Transcriptome landscape of double negative T cells by single-cell RNA sequencing	https://www.ncbi.nlm.nih.gov/geo/query/acc.cgi?acc=GSE129030	34022742	Transcriptome landscape of double negative T cells by single-cell RNA sequencing.	Yang L, ..., Zhang D	2021	27671	10x Chromium 3' v2	0.00107262	0.999998	0.0397941	0.999975	0	AllT	Cosmology
GSE131535	A TCF-1-centered transcriptional network drives an early binary effector versus exhausted CD8+ T cell fate decision	https://www.ncbi.nlm.nih.gov/geo/query/acc.cgi?acc=GSE131535	31606264	TCF-1-Centered Transcriptional Network Drives an Effector versus Exhausted CD8 T Cell-Fate Decision	Chen Z, ..., Wherry EJ	2019	8959	10x Genomics	0.000780379	0.999992	0.0477146	0.999877	0	AllT	Cosmology and CD8
GSE141895	Single-cell RNAseq profiling of mouse invariant NKT thymocytes	https://www.ncbi.nlm.nih.gov/geo/query/acc.cgi?acc=GSE141895	32905761	High Dimensional Single-Cell Analysis Reveals iNKT Cell Developmental Trajectories and Effector Fate Decision.	Baranek T, , Paget C	2020	7626	10x Chromium 3' v2	0.00863761	0.967279	0.116477	0.955104	0	AllT	Cosmology
GSE160055	Single cell transcriptomic analysis (10x Genomics) of mouse colon LP CD4+ Tcells cells isolated from mouse under different infection conditions	https://www.ncbi.nlm.nih.gov/geo/query/acc.cgi?acc=GSE160055	33462454	Gut CD4+ T cell phenotypes are a continuum molded by microbes, not by TH archetypes	Kiner E, ..., Immunological Genome Project Consortium.	2021	17828	10x Chromium 3' v2	0.000435043	0.999999	0.0392626	0.999974	0	AllT	Cosmology and CD4
GSE164978	A unified atlas of CD8 T cell dysfunctional states in cancer and infection	https://www.ncbi.nlm.nih.gov/geo/query/acc.cgi?acc=GSE164978	33891860	A unified atlas of CD8 T¬†cell dysfunctional states in cancer and infection.	Pritykin Y, ..., Leslie CS	2021	30886	10x Chromium 3' v3	0.000709151	0.972292	0.0125391	0.960418	0	AllT	Cosmology and CD8
GSE182275	Tissue-resident memory CD8+ T cells possess unique transcriptional, epigenetic and functional adaptations to different tissue environments [TRMinTissues scRNA-seq]	https://www.ncbi.nlm.nih.gov/geo/query/acc.cgi?acc=GSE182275	35761084	Tissue-resident memory CD8(+) T cells possess unique transcriptional, epigenetic and functional adaptations to different tissue environments.	Crowl JT, ..., Goldrath AW	2022	45338	10x Chromium 3' v3	0.000749146	1	0.0502369	0.999987	0	AllT	Cosmology and CD8
GSE184259	Single-cell RNA-Seq of wild-type and Bcl6KO CD4+ T cell subsets during LCMV infection	https://www.ncbi.nlm.nih.gov/geo/query/acc.cgi?acc=GSE184259	37172104	Transcriptional programming of CD4+ TRM differentiation in viral infection balances effector- and memory-associated gene expression	Nguyen QP, ..., Goldrath AW	2023	27042	10x Chromium 3' v3			0.00706604	0.995986	0	CD4	CD4
GSE186164	Single-cell Gene expression of WT CD8aa IEL and LRF-deficient CD8aa splenocytes	https://www.ncbi.nlm.nih.gov/geo/query/acc.cgi?acc=GSE186164	35354951	The transcription factor LRF promotes integrin Œ≤7 expression by and gut homing of CD8Œ±Œ±(+) intraepithelial lymphocyte precursors.	Nie J, ..., Bosselut R	2022	26526	10x Chromium 5' v1.1	0.000961467	0.987399	0.019932	0.962961	0	AllT	Cosmology and CD8
GSE189485	Transcriptomes and metabolism define heterogeneous mouse and human MAIT cells	https://www.ncbi.nlm.nih.gov/geo/query/acc.cgi?acc=GSE189485	37948512	Transcriptomes and metabolism define mouse and human MAIT cell populations.	Chandra S, ..., Kronenberg M	2023	5962	10x Chromium 3' v2	0.00134048	0.999978	0.0676944	0.999849	0	AllT	Cosmology
GSE196338	The gut microbiota promotes distal tissue regeneration via RORŒ≥+ regulatory T cell emissaries	https://www.ncbi.nlm.nih.gov/geo/query/acc.cgi?acc=GSE196338	36822206	The gut microbiota promotes distal tissue regeneration via RORŒ≥(+) regulatory T cell emissaries.	Hanna BS, ..., Mathis D	2023	8772	10x Chromium 5' v2	0.0013655	0.999999	0.0265134	0.99998	0	AllT	Cosmology and Treg
GSE199371	Single-cell RNA sequencing Analysis of Treg cells from mouse B16 melanoma tumors	https://www.ncbi.nlm.nih.gov/geo/query/acc.cgi?acc=GSE199371	37145142	OX40L-expressing recombinant modified vaccinia virus Ankara induces potent antitumor immunity via reprogramming Tregs.	Yang N, ..., Deng L	2023	9637	10x Chromium 5'			0.00809381	0.999783	0	Treg	Treg
GSE202543	Joint single-cell transcriptomics and epigenomics analysis reveal key regulators of CAR T cell stemness and antitumor immunity	https://www.ncbi.nlm.nih.gov/geo/query/acc.cgi?acc=GSE202543	38012417	FOXP1 and KLF2 reciprocally regulate checkpoints of stem-like to effector transition in CAR T cells.	Zhu Z, ..., Wu T	2024	26666	10x Chromium 5'	0.000973856	0.995335	0.0411267	0.958942	0	AllT	Cosmology and CD8
GSE234317	The meninges host a unique compartment of regulatory T cells that bulwarks adult hippocampal neurogenesis	https://www.ncbi.nlm.nih.gov/geo/query/acc.cgi?acc=GSE234317	39873623	The meninges host a distinct compartment of regulatory T cells that preserves brain homeostasis.	Marin-Rodero M, ..., Mathis D	2025	3767	10x Chromium 3' v3	0.00397035	0.998557	0.0942298	0.964661	0	AllT	Cosmology and Treg
GSE235602	Lung tumor-infiltrating Treg have divergent transcriptional profiles and function linked to checkpoint blockade response [mouse]	https://www.ncbi.nlm.nih.gov/geo/query/acc.cgi?acc=GSE235602	37713507	Lung tumor-infiltrating T(reg) have divergent transcriptional profiles and function linked to checkpoint blockade response.	Dykema AG, ..., Smith KN	2023	209568	10x Chromium 5'			0.00876565	0.999739	0	Treg	Treg
GSE239558	A conserved transcriptional program for MAIT cells across mammalian evolution	https://www.ncbi.nlm.nih.gov/geo/query/acc.cgi?acc=GSE239558	38117256	A conserved transcriptional program for MAIT cells across mammalian evolution.	Bugaut H, ..., Legoux F	2024	12429	10x Chromium 3' v3	0.00118972	0.999948	0.0408471	0.999949	0	AllT	Cosmology
GSE244487	AAV-HBV mouse model shows similar exhaustion marker pattern to chronic HBV patients at single-cell level.	https://www.ncbi.nlm.nih.gov/geo/query/acc.cgi?acc=GSE244487	40607392	AAV-HBV mouse model replicates the intrahepatic immune landscape of chronic HBV patients at single-cell level.	Concei, ..., Van Gulck E	2025	44143	10x Chromium 5' v1.1	0.000113189	0.999904	0.00857971	0.996934	0	AllT	Cosmology and CD8
GSE248440	Adipose-tissue regulatory T cells are a consortium of subtypes that evolves with age and diet	https://www.ncbi.nlm.nih.gov/geo/query/acc.cgi?acc=GSE248440	38227656	Adipose-tissue regulatory T cells are a consortium of subtypes that evolves with age and diet	Muñoz-Rojas, ... Mathis, D	2024	21441	10x Chromium 5' v2 and 3' v3	0.0408563	0.999609	0.201623	0.991432	0	AllT	Treg
GSE253394	Gene expression and VDJ profiling at single cell level of CD4 T cells isolated from the female reproductive tract (FRT) of Chlamydia muridarum infected WT (B6) and Bhlhe40-/- mice	https://www.ncbi.nlm.nih.gov/geo/query/acc.cgi?acc=GSE253394	38271477	BHLHE40 drives protective polyfunctional CD4 T cell differentiation in the female reproductive tract against Chlamydia.	Mercado ..., Li LX	2024	9218	10x Chromium 5' v2	0.00250522	0.999971	0.088309	0.999722	0	AllT	Cosmology and CD4
GSE262405	Interleukin-17 directly stimulates tumor infiltrating Tregs to prevent cancer development [scRNA-seq]	https://www.ncbi.nlm.nih.gov/geo/query/acc.cgi?acc=GSE262405	38947320	Interleukin-17 directly stimulates tumor infiltrating Tregs to prevent cancer development	Theune WC, ....	2024	24465	10x Chromium 3' v2	0.00126712	0.987276	0.0552217	0.981687	0	AllT	Treg
GSE281547	Single cell gene and protein expression of 2W:I-Ab specific cells from effector and memory T cells after aLm infection	https://www.ncbi.nlm.nih.gov/geo/query/acc.cgi?acc=GSE281547	39723889	A minority of Th1 and Tfh effector cells express survival genes shared by memory cell progeny that require IL-7 or TCR signaling to persist	Jenkins MK,... Becker SH	2025	20931	10x Chromium 5' v2			0.00864746	0.991625	0	CD4	CD4
GSE290617	Opposing functions of distinct regulatory T cell subsets in colorectal cancer	https://www.ncbi.nlm.nih.gov/geo/query/acc.cgi?acc=GSE290617	41401810	Opposing functions of distinct regulatory T cell subsets in colorectal cancer	Huang X,..., Rudensky AY	2026	10317	10x Chromium 5'			0.00852961	0.995815	0	Treg	Treg
GSE315686	Heterogeneity and plasticity of the naive CD4+ T cell compartment	https://www.ncbi.nlm.nih.gov/geo/query/acc.cgi?acc=GSE315686	39866877	Heterogeneity and plasticity of the naive CD4+ T cell compartment	Sajani A, ..., Lines LJ	2026	12654	10x Chromium 5' v2			0.00877193	0.995623	0	CD4	CD4
Tabula muris	Tabula Muris Consortium	https://cellxgene.cziscience.com/collections/0b9d8a04-bb9d-44da-aa27-705bb65b54eb	30283141	Single-cell transcriptomics of 20 mouse organs creates a Tabula Muris	Tabula Muris Consortium	2018	14820	10x Chromium 3' v2	0.00120261	0.999998	0.0386733	0.999971	0	AllT	Cosmology, CD8 and Treg
