## Extended Data Table 6_AUC_TF_lineage for "immgenT: A Comprehensive Reference of Convergent T-cell States in the Mouse"

Extended Data Table 6. Transcription factor specificity score (AUC) in T cell lineages
Gene	auc
Foxp3	0.959506923007188
Zbtb16	0.901346477900906
Ikzf4	0.84191837381349
Zfp683	0.824339520340704
Maf	0.799758213691835
Hic1	0.789767651729807
Atf3	0.750195955435435
Maff	0.743907765428488
Ahr	0.738207605671011
Klf4	0.729515103180889
Litaf	0.723987500099692
Plscr1	0.718521918495831
Pou2f2	0.717796100892177
Nr4a2	0.712723027114786
Rora	0.709039832174884
Ikzf2	0.707363318044902
Irf8	0.706074589365499
Nfil3	0.697768707575473
Lef1	0.687102446153694
Bmyc	0.684008298881174
Tbx21	0.680376281712305
Aff3	0.677179165975844
Gata3	0.675770278949965
Ets2	0.674955262869854
Mxi1	0.671889409917694
Smad3	0.667916658863206
Fosl2	0.66342532293367
Satb1	0.657686148065628
Hif1a	0.657268516095085
Fosb	0.655922864167856
Bcl11b	0.655302269226659
Cebpb	0.653762327531429
Crem	0.650042908646891
Nr4a3	0.649264523855577
Zbtb38	0.646778543301676
Tox	0.645825978179728
Mxd1	0.645617561817058
Runx3	0.644379284159848
Batf	0.641642964297746
Bach2	0.641294345113952
Klf2	0.638068332094365
Runx1	0.637061784983173
Tgif1	0.636761786485493
Foxo3	0.63464571357364
Tcf7	0.633925285655391
Klf3	0.633558872576476
Etv6	0.633492893781683
Srebf2	0.633369207456495
Rel	0.633160911815038
Fos	0.629293117390836
Nr4a1	0.628433578745885
Ncoa3	0.627724275962423
Csrnp1	0.627533373747517
Nfkb2	0.626868168594618
Ikzf3	0.626289249686261
Zfp53	0.625704753303645
Skil	0.624688636407129
Irf9	0.62459155098233
Stat5a	0.622611909269571
Mxd4	0.621680366041395
Gtf2i	0.621247742556411
Stat3	0.620327774194994
Relb	0.618003224933169
Zfp652	0.617666447310368
Foxp1	0.617110450866164
Mef2a	0.615524279374782
Nfkb1	0.615063131078674
Nr3c1	0.614952511788955
Xbp1	0.614277284824209
Tcf20	0.613023150567559
Ikzf1	0.612543935058088
Foxn3	0.61064876880451
Hivep2	0.61056606096369
Stat5b	0.60938054604755
Max	0.608844067117498
Rara	0.60759645147841
Jun	0.60647822198261
Atf4	0.606175597422464
Foxo1	0.605136148999321
Aff1	0.604588307439188
Nfe2l2	0.604183196235133
Sp3	0.604020251849078
Elk3	0.603570569207142
Zbtb1	0.603489047815631
Stat1	0.603329577287456
Stat4	0.603142532038265
Myc	0.602944494475127
Tcf12	0.600151501143383
Purb	0.59916502396001
Sp100	0.599147396274744
Mef2d	0.597358302322532
Bhlhe40	0.597245904713644
Eno1	0.596953174080396
Smad4	0.595843472062583
Sp110	0.592591801875509
Junb	0.592488582011922
Preb	0.592300692183534
Zeb1	0.592013172037402
Zbtb20	0.591255169346841
Tcf3	0.591117449758725
Klf6	0.590947071000235
Egr1	0.590845984059083
Zfp644	0.589837851029304
Cux1	0.589566839107495
Ylpm1	0.58923093049447
Crebrf	0.588752243872435
Zbtb7a	0.587832108856789
Klf13	0.587198633995736
Hbp1	0.586946054505816
Maz	0.586588727452134
Elk4	0.58505557655411
Nfatc3	0.585005237067326
Ets1	0.584993219572603
Zfp148	0.584900360526839
Nfatc1	0.584407234676328
Pura	0.582493044638919
Rfx7	0.582330263826632
Zfp292	0.581275256640804
Irf1	0.581217924397153
Ctcf	0.580845791846935
Creb1	0.580456683503987
Jund	0.58039297017798
Trp53	0.580314226206164
Mrtfa	0.578999830796158
Gpbp1	0.578936432660581
Rela	0.57893066681354
Stat6	0.57877183429114
Vezf1	0.577736814733274
Nr1h2	0.577150863298092
Irf7	0.577137865283663
Tcerg1	0.576903549689236
Fli1	0.576814634940146
Cdc5l	0.576589996322245
Hdgf	0.576255388873207
Pcbp1	0.575899778938049
Yy1	0.575755786553238
Mlx	0.575485378337958
Irf2	0.574778108721961
Elf2	0.573845507046373
Elf4	0.5737040165013
Tox4	0.573073718163456
Lrrfip1	0.572470778420982
Elf1	0.571788369540303
E2f4	0.570534601109053
