## Extended Data Table 7_AUC_TF_clusters for "immgenT: A Comprehensive Reference of Convergent T-cell States in the Mouse"

Extended Data Table 7. Transcription factor specificity score (AUC) in T cell clusters
Gene	auc
Sox13	0.957568127186633
Pparg	0.952478120990123
Heyl	0.924223486325164
Rorc	0.915547528233827
Batf3	0.912552383246852
Hlf	0.909717348857835
Foxp3	0.907373998801162
Zbtb32	0.880455721932286
Tox2	0.879751159458419
Tshz2	0.877899479813692
Mef2c	0.877318256195238
Ebf1	0.877144490741486
Zbtb16	0.872628214281968
Nr1d1	0.86902338062856
Hes1	0.868362932597854
Arnt2	0.86570307123612
Sox4	0.86368042065273
Sox5	0.860950730265786
Zfp683	0.848962885448154
Atf3	0.835645184416636
Eomes	0.818016268691701
Hic1	0.812433307327835
Maf	0.808881749386527
Myb	0.806986376054697
Zeb2	0.796484019360354
Ikzf4	0.794593530760082
Gtf2ird1	0.786448048450696
Epas1	0.785716481838799
Klf4	0.785091197010125
Cebpd	0.778662458958854
Prox2	0.775505779530103
E2f2	0.771689535807004
Maff	0.764723961570673
Prdm1	0.760491382884956
Irf4	0.759015529050519
Egr2	0.756420132118388
Ahr	0.740829078527908
Irf5	0.73962648225672
Rora	0.735285695722141
Tcf4	0.731321854200477
Irf8	0.730071898763079
Nfil3	0.729154310091124
Litaf	0.728429633985897
Plscr1	0.725877292132166
Zfp467	0.719178424562916
Aff3	0.717565542144135
Tbx21	0.717270439610212
Jdp2	0.716886824934808
Rarg	0.712952678277396
Pou2f2	0.707879056117779
Fosl2	0.707412463482257
Mxi1	0.707288658632275
Klf9	0.705781165605624
Ss18l1	0.702886621541085
Nr4a2	0.701542189818858
Bhlhe40	0.697180843276954
Crem	0.695852778117864
Ikzf2	0.694500433950721
Hivep3	0.694190767521333
Fosb	0.693852949832367
Runx2	0.690978468890716
Nr4a3	0.687824889730025
Rbpj	0.685709824801262
Atf5	0.679799600363256
Lef1	0.67961763317431
Ets2	0.679209140229958
Bmyc	0.678462832162747
Zfp422	0.677836008167246
Trps1	0.676245368047284
Ar	0.676143757432081
Atf6	0.674139648530425
Bcl6	0.672489734786431
Tgif1	0.670258787492309
Nr4a1	0.659321996290499
Csrnp1	0.659312662562732
Zfp219	0.659311076397538
Mxd1	0.658652631069566
Pou6f1	0.658643247210684
Myc	0.657799800762099
Zfp846	0.657522704905126
Gfi1	0.657280916297723
Cebpb	0.656855582613998
Gata3	0.649082439694771
Satb1	0.648854847715033
Tcf7	0.648382863107884
Klf3	0.645093770129876
Zhx2	0.642402080590672
Batf	0.641916301268411
Bach2	0.641710379091926
Tox	0.641443017473265
Patz1	0.640343715141143
Nfkb2	0.639000493767579
Smad3	0.637782351231638
Klf2	0.637691979049848
Egr1	0.635832953995932
Rreb1	0.635385679255098
Skil	0.63484363277113
Zfp52	0.634318225284323
Hif1a	0.632551336730262
Etv6	0.631759373635993
Fos	0.628688998289273
Relb	0.623800040994626
Rel	0.62241219489242
Zbtb38	0.621437099617971
Foxk1	0.620894327214409
Mafk	0.620709949921649
Hivep1	0.620462796374369
Zfp770	0.619596596197826
Klf10	0.619527437746155
A630001G21Rik	0.619353849939256
Nfkb1	0.61929810839762
Foxo3	0.618495610787144
Nfic	0.618398264976844
Rfx3	0.618225342410943
Irf7	0.61473477042566
Aff1	0.614598532168266
Tfdp2	0.61447488004198
Stat5a	0.613515858986115
Cux1	0.612934183818998
Zfp281	0.612608235455595
Zfp1	0.612577051499476
Runx3	0.612316414418828
Zfp652	0.611898970958543
Jun	0.611531566542157
Etv3	0.611461957000097
Notch2	0.611271585685298
Stat2	0.611114024099848
Rara	0.610265727665455
Bcl11b	0.610019706423424
Runx1	0.609912732963624
Mxd4	0.60982460281952
Nr3c1	0.609449215904934
Zbtb20	0.608408582400967
Zeb1	0.608165868810209
Bach1	0.605309333145095
Ppard	0.604970634108046
Zfp637	0.603331288322259
Pou2f1	0.602916208068222
Zfp217	0.601734043972532
Zfp280d	0.601394420821402
Ski	0.59858754628423
Tshz1	0.598419420540082
Xbp1	0.598265654384895
Srebf2	0.596982532288985
Foxp4	0.596820948227137
Klf6	0.596402316315294
Tcf20	0.596274578430392
Zfp260	0.595656480136254
Foxo1	0.595492969744479
Ikzf3	0.595032817583183
Mef2a	0.59493443063545
Mlxip	0.594151716083517
Elk3	0.594146871291419
Hivep2	0.593415266322229
Nfatc2	0.592544549176151
Zfp53	0.592197884384585
Zfp329	0.592147128517779
Tfdp1	0.592009657062811
Klf7	0.591900081473434
Gtf2i	0.591883861409117
Zfp950	0.591846315869076
Hes6	0.591143849870407
Tcf12	0.591143272689935
Irf9	0.591053820153042
Foxp1	0.590972446283045
Nfat5	0.590903877425862
Ncoa3	0.590564515319849
Stat3	0.590529286490776
Stat4	0.590257755263529
Stat5b	0.588888991770894
Zfp771	0.588178620841124
Zbtb1	0.587971780355519
Atf4	0.587158597406742
Zfp182	0.586781001636541
Gmeb1	0.586573084537712
Zfp945	0.586378607027517
Kmt2d	0.584831554605614
Pknox1	0.584625559857171
Stat1	0.58395068180145
Tcf3	0.583563965270813
Sp110	0.583058933033986
Zfp787	0.582881798776064
Foxn3	0.581694083623921
Nfatc1	0.58142915699427
Usf3	0.581283293309993
Arnt	0.581061967851413
Zscan26	0.580807519155247
Zfp397	0.580664019336656
Foxk2	0.580594933551427
Cic	0.580519245430869
Zfp143	0.579093942484064
Eno1	0.578680687048617
Elk4	0.578262745705354
Mrtfa	0.578043451611724
Mga	0.577899194343781
Junb	0.577525258672067
Rfx7	0.577330691061245
Ikzf1	0.577011408156378
Nfe2l2	0.576801679523773
Zfp672	0.576624840016543
Zfp146	0.576367658819095
Hbp1	0.576282560532948
Zfp236	0.576248250523974
Zfp644	0.576116071735172
Zfp451	0.575924389637564
Crebrf	0.575699684837895
Sp100	0.575665600140357
Zfp869	0.575527771670209
Zbtb2	0.575045517613599
Bbx	0.573994114546785
Notch1	0.573802598102039
Sp1	0.573445999432586
Max	0.573338299947036
Zfp322a	0.573188503019381
Spen	0.573005403780264
Ylpm1	0.572924335343938
Nr2c2	0.572191420404946
Zfp664	0.571175880142547
Zfp131	0.570908817215333
Thap11	0.570098004066527
Rest	0.569199387229504
Sp4	0.569037018716207
Zfp871	0.568987700148144
Crebzf	0.568837943951281
Abhd2	0.568626486149745
Dmtf1	0.56836357206895
Zfp110	0.568322615423103
Cebpg	0.567877955663617
Smad4	0.567659121380773
Sp3	0.567520006595207
Zfp263	0.567459531572287
Irf1	0.567455749298363
Vezf1	0.567279661041431
Zfp444	0.567252998235881
Zfp266	0.567217428276097
Usf2	0.567199308703408
Cc2d1b	0.566475519060601
Usf1	0.565815556524014
Zbtb25	0.563624469145665
Zfp62	0.5630882799384
Nfyb	0.562807386101273
Prdm2	0.562271497921828
Purb	0.561271121721733
Mef2d	0.561237400523178
Foxj3	0.561170403368876
Trp53	0.561087014263656
Zfp445	0.561012706833394
Rlf	0.560815250888964
Zbtb11	0.560600615220592
Elf4	0.560355989605361
Tcerg1	0.560142421191846
Preb	0.560078935607721
Maz	0.560017139668955
Irf3	0.560004618208639
Sp2	0.559934222598354
Nfatc3	0.559538775794824
Creb1	0.558343998999108
Foxn2	0.558122347641258
Nrf1	0.557341791365562
Atf6b	0.557336604476206
Atf2	0.556717348418775
Stat6	0.556163722422698
Creb3	0.556159733486596
Mlx	0.554640116636898
Gpbp1	0.554630328556744
Zfp292	0.554503344148512
Nfyc	0.554073193757522
Zbtb7a	0.553514203998336
Hdgf	0.553400065052826
Zfp560	0.553290042832154
Zfp148	0.552886656055369
Irf2	0.552839671276821
Fli1	0.552776903248029
Rfxap	0.552353270992523
Zgpat	0.552112868169721
Hsf1	0.551584929319132
Ubp1	0.551462216600268
Klf13	0.551247159719661
Nfx1	0.54953116987108
E2f4	0.548338548317516
Pura	0.547236172847668
Rela	0.546366233103328
Zfx	0.545978004794752
Jund	0.545458345596864
Elf2	0.545311708166026
Cdc5l	0.545098086520512
Atf1	0.544112942029048
Elf1	0.544111489505242
Smad2	0.543771040404327
Ets1	0.540768023482114
Ctcf	0.540147099842095
Pcbp1	0.540135794163041
Nr1h2	0.538703968147437
Tox4	0.538312380676547
Lrrfip1	0.537661640561365
Yy1	0.537406177733646
