## Extended Data Table 8 immgenT_PreviousNomenclature for "immgenT: A Comprehensive Reference of Convergent T-cell States in the Mouse"

### Sheet: CD4
immgenT clusters	Rest/Act	Previous nomenclatures	Figures (immgenT-CD4)
CD4.A	rest/nve	resting, naive	figure 6
CD4.B	rest/nve	resting, naive	figure 6
CD4.C	rest/nve	resting, naive	figure 6
CD4.D	rest/nve	resting, naive, with IFN signature	figure 6
CD4.E	rest/nve	resting, naive, with TCR response signature	figure 6
CD4.F	rest/nve	resting, naive	figure 6
CD4.G	act/exper	Tfh-like, Tfh-1, Tfh-2, Tfh-17/3, M-Tfh, Tph, Tcm (including Tcm-1, Tcm-2, Tcm-17/3), nTfh, Th0, uncommitted, some anergic/exhausted/dysfunctional
CD4.H	act/exper	GC-Tfh, some anergic/exhausted/dysfunctional
CD4.I	act/exper	anergic/dysfunctional/exhausted
CD4.Q	act/exper	polyfunctional, uncommitted, some Th1, Th2, some Th17 including pathogenic Th17, , Trm (including Trm-1, Trm-2, Trm-3/17)	Fig. 3, Fig. 5
CD4.R	act/exper	Th1, CX3CR1- CXCR3+	figure 3
CD4.S	act/exper	Th1, CX3CR1+ CXCR3- cytotoxic CD4	figure 3
CD4.T	act/exper	Th2	figure 3
CD4.U	act/exper	Th2	figure 3, Fig 1e
CD4.X	act/exper	Th17, Th22	figure 3, Fig 1e
CD4.Y	act/exper	Th17, Th22	figure 3, Fig 1e
CD4.P	proliferating
CD4.wZ	act/exper	CD4+ CD8aa+ IEL
CD4.wM	miniverse
CD4.wN	Provisional, suspect distribution
Comments
Th1, Th2, Th17	Corresponding Gene Programs expressed across several clusters. Most polarized in "tips"
Th22	Il22 gene program mostly active in some CD4.X,Y cells (Th17 tip clusters)		figure 1, immgenT-GP Figure 3
Th9	unclear, no expression of IL9 detected in the dataset
Tr1 (IL-10 expressing Tconv)	Il10 gene program is widespread, mostly active in CD4.U (Th2 tip) and Y (Th17 tip)
memory CD4	map to many clusters, inherit from effector cells, in G-Y (some may be in A-F)		figure 5
Please use the immgenT website to map your favorite markers:
- gene expression in the MDE and flow-like genomics with CITEseq in the Rosetta app
- single gene expression (immgenT skyline)
- T-RBI to map your single-cell datasets

### Sheet: CD8
immgenT clusters	Rest/Act	Previous nomenclatures	Comments	Figures (immgenT-CD8)
CD8.A	rest/nve	naive		Figure 2 and Extended Data Fig. 1,6
CD8.B	rest/nve	naive		Figure 2 and Extended Data Fig. 1,6
CD8.C	rest/exper	Tpex (Ly108+, CD39-, TIM3-)		Figure 2,6 and Extended Data Fig. 6
CD8.D	rest/nve	CD62L+ CD44low		Figure 2 and Extended Data Fig. 6
CD8.E	rest/exper	Tcm, Tcm-like, virtual memory, memory-phenotype		Figure 2,4 and Extended Data Fig. 3,6
CD8.F	rest/exper	Similar to CD8.E with interferon-stimulated features		Figure 2,4 and Extended Data Fig. 3,6
CD8.G	act/exper	MPEC, Tem		Figure 2,4 and Extended Data Fig. 3,6
CD8.H	act/exper	LLEC, t-Tem, KLR-exhausted, KLRG1+		Figure 2,4 and Extended Data Fig. 3,6
CD8.I	act/exper	SLEC (KLRG1+), TE		Figure 2,3 and Extended Data Fig. 2,6
CD8.J	act/exper	Effector (KLRG1int/neg, CX3CR1int)		Figure 2,3 and Extended Data Fig. 2,6
CD8.K	act/exper	Similar to CD8.J with proliferating features (KLRG1int/neg, CX3CR1int)		Figure 2,3 and Extended Data Fig. 2,6
CD8.Q	act/exper	Trm and exhausted/dysfunctional (Trm-like) (Ly108-, CD39-, TIM3-)		Figure 2,5,6 and Extended Data Fig. 4,5,6
CD8.R	act/exper	exhausted/dysfunctional (Ly108-, CD39+, TIM3int)		Figure 2,6 and Extended Data Fig. 5,6
CD8.S	act/exper	terminally exhausted/dysfunctional (Ly108-, CD39+, TIM3+)		Figure 2,6 and Extended Data Fig. 5,6
CD8.T	act/exper	CD8ab+ gut intra-epitheial lymphocytes, IEL		Figure 2 and Extended Data Fig. 4,6
CD8.wU	provisional, unclear
CD8.wV	provisional, unclear
CD8.wX	provisional, unclear
CD8.wY	provisional, unclear
CD8.wM	provisional, unclear
CD8.P	act/exper	proliferating		Figure 2
Comments
Please use the immgenT website to map your favorite markers:
- gene expression in the MDE and flow-like genomics with CITEseq in the Rosetta app
- single gene expression (immgenT skyline)
- T-RBI to map your single-cell datasets

### Sheet: Treg
immgenT clusters	Rest/Act	Previous nomenclatures	Figures (immgenT-Treg)
Treg.A	rTreg	resting, cTreg	resting (Fig.1f, Fig.3), some tissue Tregs (Fig.4a,b) (Fig.1g, Extended Data Fig.5a)
Treg.B	a/eTreg	Tfr	Tfr (Fig.1f, Extended Data Fig.1b), some tissue Tregs (Fig.4a,b) (Fig.4g,h, Extended Data Fig.7c-h) (Fig.1g, Extended Data Fig.5a)
Treg.C	a/eTreg	early TCR activated	early TCR activated (Fig.4c,d, Extended Data Fig.1c), some tissue Tregs (Fig.4a,b), some Th1-Tregs (Fig.1f) (Fig.4g,h, Extended Data Fig.7c-h) (Fig.1g, Extended Data Fig.5a), some CCR8+ Tregs (Extended Data Fig.8g)
Treg.D	a/eTreg	most ST2+ Tregs, most CCR8+ Tregs	ST2+ Tregs (Fig.1f, Fig.4c), some tissue Tregs (Fig.4a,b), some Th1-Tregs (Fig.1f), often dominant tumor-infiltrating Tregs (Fig.4g,h, Extended Data Fig.7c-h) (Fig.1g, Extended Data Fig.5a), most CCR8+ Tregs (Extended Data Fig.8g)
Treg.E	a/eTreg	RORgt Tregs	most NRP1low Tregs(Fig.2b), RORgt Tregs(Fig.2b), some tissue Tregs (Fig.4a,b), some Th1-Tregs (Fig.1f) (Fig.1g, Extended Data Fig.5a)
Treg.F	a/eTreg	CD49B+ Tregs	CD49B+ Tregs, some Th1-Tregs (Fig.1f) (Fig.4g,h, Extended Data Fig.7c-h) (Fig.1g, Extended Data Fig.5a)
Treg.wM	miniverse
Treg.P	proliferating
Comments
CXCR3+ Tbet+ (Th1) Tregs	did not map to any specific cluster (enriched in D-F), even though that Th1-like program is distinguishable by cytometry, likely is an add-on to several states.
thymic (t)Tregs	not tested in immgenT (no ontogeny information)
peripherally-induced (p)Tregs	not tested in immgenT (no ontogeny information)
induced Tregs	Undetermined (in vitro induced Tregs)
Tumor-infiltrating Tregs (often CCR8+) fall in different clusters (B, C, D, F)
Please use the immgenT website to map your favorite markers:
- gene expression in the MDE and flow-like genomics with CITEseq in the Rosetta app
- single gene expression (immgenT skyline)
- T-RBI to map your single-cell datasets
